# VIPERA: Viral Intra-Patient Evolution Reporting and Analysis

**DOI:** 10.1101/2023.10.24.561010

**Authors:** Miguel Álvarez-Herrera, Jordi Sevilla, Paula Ruiz-Rodriguez, Andrea Vergara, Jordi Vila, Pablo Cano-Jiménez, Fernando González-Candelas, Iñaki Comas, Mireia Coscollá

**Affiliations:** Institute for Integrative Systems Biology (I2SysBio, University of Valencia - CSIC), FISABIO Joint Research Unit “Infection and Public Health”, Paterna, Spain; Department of Clinical Microbiology, CDB, Hospital Clínic of Barcelona; University of Barcelona; ISGlobal, Barcelona, Spain; CIBER of Infectious Diseases (CIBERINFEC), Madrid, Spain; Institute of Biomedicine of Valencia (IBV-CSIC), Valencia, Spain; CIBER of Epidemiology and Public Health (CIBERESP), Madrid, Spain

**Keywords:** SARS-CoV-2, within-host evolution, serially-sampled infection, intra-patient diversity, Snakemake workflow, bioinformatics

## Abstract

Viral mutations within patients nurture the adaptive potential of SARS-CoV-2 during chronic infections, which are a potential source of variants of concern. However, there is no integrated framework for the evolutionary analysis of intra-patient SARS-CoV-2 serial samples. Herein we describe VIPERA (Viral Intra-Patient Evolution Reporting and Analysis), a new software that integrates the evaluation of the intra-patient ancestry of SARS-CoV-2 sequences with the analysis of evolutionary trajectories of serial sequences from the same viral infection. We have validated it using positive and negative control datasets and have successfully applied it to a new case, thus enabling an easy and automatic analysis of intra-patient SARS-CoV-2 sequences.
