## Additional File 2: variant calling results for "VIPERA: Viral Intra-Patient Evolution Reporting and Analysis"

REF	POS	ALT	GFF_FEATURE	variant	CS_9	CS_2	CS_10	CS_1	CS_11	CS_3	CS_4	CS_5	CS_6	CS_7	CS_8	CS_12
G	204	T	Intergenic	204G>T	0.0732861	0	0.0514469	0	0.131938	0	0	0	0	0	0	0
G	569	A	orf1ab	orf1ab:Glu102Lys	0.0835544	0	0.0595065	0	0.164659	0	0	0	0	0	0	0
C	854	T	orf1ab	orf1ab:Pro197Ser	0.0637432	0	0	0	0	0	0	0	0	0	0	0
C	1044	T	orf1ab	orf1ab:Ala260Val	0.999251	0	0.998215	0	0.998728	0	0	0	0.458566	0.183875	0.514642	0.999044
C	1973	T	orf1ab	orf1ab:Leu570Leu	0.0609504	0	0	0	0	0	0	0	0	0	0	0
G	2054	A	orf1ab	orf1ab:Val597Ile	0.11367	0	0.145192	0	0	0	0	0	0	0	0	0
C	3828	T	orf1ab	orf1ab:Ser1188Leu	1	0	0.997151	0	0.956522	0	0	0	0	0	0.149171	1
C	4230	A	orf1ab	orf1ab:Thr1322Lys	0.999419	0.289272	0.998726	0	0.998937	0.208492	0.0755371	0	0.369137	0.165884	0.525402	0.999592
C	4878	T	orf1ab	orf1ab:Thr1538Ile	0.838205	0	0.80869	0	0.603887	0	0	0	0	0.0803235	0.393428	0.0658527
A	4956	C	orf1ab	orf1ab:Glu1564Ala	0.176498	0	0.20203	0	0.395673	0	0	0	0	0	0	0.925678
T	4996	A	orf1ab	orf1ab:Ile1577Ile	0.806233	0	0.806918	0	0.542607	0	0	0	0	0	0.212912	0.102481
C	5178	T	orf1ab	orf1ab:Thr1638Ile	1	0.977393	0.999419	0	1	1	0.998221	0.999494	1	1	0.998935	0.998807
A	5648	C	orf1ab	orf1ab:Lys1795Gln	1	0	0.999407	0	1	0	0	0	0.573427	0.202703	0.54321	0.977974
C	6267	T	orf1ab	orf1ab:Ala2001Val	0.0644734	0	0.0975252	0	0.192661	0	0	0	0	0	0	0.854801
C	6696	+T	orf1ab	orf1ab:Leu2146fs	0.0718551	0.106549	0	0.101142	0.0935997	0	0	0	0	0	0.120616	0.0720569
C	8733	T	orf1ab	orf1ab:Thr2823Ile	0.208333	0	0.108438	0	0.1625	0	0	0	0	0	0	0
C	9870	T	orf1ab	orf1ab:Thr3202Met	0.160377	0	0.364833	0	0.126866	0	0	0	0	0	0	0
T	11082	-N	orf1ab	orf1ab:Leu3606fs	0.0505353	0	0.0661521	0	0	0	0.0681186	0.0875862	0	0.0785775	0	0
A	11923	C	orf1ab	orf1ab:Lys3886Asn	0.47791	0.671651	0.340403	0	0.649083	0.281725	0.0985987	0	0.457793	0.199496	0.565151	0.94267
A	12755	C	orf1ab	orf1ab:Thr4164Pro	0.579694	0	0.71203	0	0.415446	0	0.513514	0.783658	0.538488	0.838681	0.492824	0
C	12756	T	orf1ab	orf1ab:Thr4164Ile	0.0590207	0	0.147556	0	0.255331	0	0	0	0	0	0	0.933316
G	12761	A	orf1ab	orf1ab:Asp4166Asn	0.393825	0	0.274381	0	0.561048	0.223246	0.0846113	0	0.444568	0.155881	0.494624	0.951012
C	13551	T	orf1ab	orf1ab:Ile4429Ile	0.489341	0.182299	0.601695	0	0	0.683432	0.923702	0.996712	0	0.875	0	0.0738916
C	16375	T	orf1ab	orf1ab:Pro5371Ser	0.71773	0.651297	0.839858	0	0.761852	0.245529	0.0776153	0	0.441398	0.141376	0.527584	0.963239
A	16474	G	orf1ab	orf1ab:Ser5404Gly	0.373904	0	0.216351	0	0.324792	0	0	0	0	0	0	0
C	17104	T	orf1ab	orf1ab:His5614Tyr	0.708633	0	0.834183	0	0.750855	0	0	0	0.458407	0.145955	0.517458	0.961016
C	17288	T	orf1ab	orf1ab:Thr5675Ile	0.596991	0	0.707873	0	0.484755	0	0	0	0	0	0.214958	0
C	18599	T	orf1ab	orf1ab:Ala6112Val	0.520486	0	0.276142	0	0.53106	0	0	0	0	0	0	0
G	18816	T	orf1ab	orf1ab:Leu6184Leu	0.285823	0	0.514193	0	0.189846	0	0	0	0	0	0.239068	0
A	18923	G	orf1ab	orf1ab:Glu6220Gly	0.138435	0	0.0863187	0	0.0943633	0	0	0	0	0	0	0
G	19723	T	orf1ab	orf1ab:Val6487Phe	0.0649718	0	0.0951572	0	0.124204	0	0	0	0	0	0	0.849084
G	19735	T	orf1ab	orf1ab:Asp6491Tyr	0.0641711	0	0	0	0.0579268	0	0	0	0	0	0	0.0912256
C	21597	T	S	S:Ser12Phe	0.0744681	0	0.111821	0	0.227723	0	0	0	0	0	0	0.957143
T	21667	G	S	S:Gly35Gly	0.0658106	0.05625	0	0	0.0882353	0	0	0	0.0553191	0.071028	0.0525328	0
T	21745	C	S	S:Asn61Asn	0.266541	0	0.13625	0	0.263252	0	0	0	0	0	0	0
C	21846	T	S	S:Thr95Ile	0.169364	0	0.13699	0	0.244708	0	0	0	0.306042	0.155891	0.501292	0.946811
G	21985	T	S	S:Leu141Phe	0.879536	0	0.90099	0	0.82288	0	0	0	0.588272	0.777148	0.532296	0
G	21989	-TTT	S	S:Val143_Tyr144delinsAsp	0.108911	0	0.0880463	0	0.164267	0	0	0	0.246273	0.11975	0.418616	0
C	22313	T	S	S:Pro251Ser	0.107914	0	0	0	0.14966	0	0	0	0	0	0	0
G	23012	C	S	S:Glu484Gln	0.841278	0	0.880491	0	0.720207	0	0	0.69411	0.707256	0.827936	0.492597	0.0755396
C	23043	T	S	S:Ser494Leu	0.151909	0	0.114436	0	0.271871	0	0	0	0.274384	0.143901	0.508274	0.907063
T	23599	A	S	S:Asn679Lys	0.204168	0	0.126988	0	0.153011	0	0	0	0	0	0	0
A	23870	G	S	S:Ile770Val	0.127767	0	0.140329	0	0.266015	0.161538	0.0738189	0	0.513483	0.157335	0.518919	0.937778
T	25312	C	S	S:Cys1250Cys	0.843593	0	0.863391	0	0.684361	0	0	0	0.530882	0.763008	0.516445	0.0699255
C	26029	A	ORF3a	ORF3a:Gln213Lys	0.987859	0	0.989211	0	0.961412	0	0	0	0.274316	0.617021	0.557978	0.990148
G	27014	A	M	M:Leu164Leu	0.054928	0	0.109218	0	0	0	0	0	0	0	0.249053	0
C	27791	-TT	ORF7	ORF7:Leu14fs	0.24498	0	0.10355	0	0	0	0	0	0	0	0	0
C	27874	T	ORF7	ORF7:Thr40Ile	0.0679461	0	0.0617433	0	0.334104	0	0	0	0	0	0	0
C	27925	T	ORF8	ORF8:Thr11Ile	0.338584	0	0.259607	0	0.54343	0	0	0	0.404854	0.21172	0.728656	0.557692
A	28254	C	ORF8	ORF8:Ile121Leu	0.504592	0	0.783289	0	0.387942	0	0	0	0	0	0	0.456522
A	28272	G	Intergenic	28272A>G	0.528302	0	0.79362	0	0.614655	0	0	0	0.47204	0.185452	0.483405	0.723958
C	28854	T	N	N:Ser194Leu	0.516464	0.208589	0.222556	0	0.436975	0.845372	0.903502	1	0.607595	0.889764	0.486486	0
G	28878	A	N	N:Ser202Asn	0.314703	0	0.545699	0	0.24031	0	0	0	0	0	0	0
G	28899	A	N	N:Arg209Lys	0.172973	0	0.0769231	0	0	0	0	0	0	0	0	0
A	29146	T	N	N:Leu291Leu	0.0981533	0	0.0560377	0	0.230008	0	0	0	0	0	0	0
C	29421	T	N	N:Pro383Leu	0.527105	0	0.769944	0	0.627778	0	0	0	0	0	0.378049	0.957406
C	3177	T	orf1ab	orf1ab:Pro971Leu	0	0.0619282	0	0	0	0.246138	0	0	0	0	0	0
C	4230	T	orf1ab	orf1ab:Thr1322Ile	0	0.166111	0	0	0	0.659387	0.800416	0.962732	0.630025	0.833306	0.474236	0
C	6033	T	orf1ab	orf1ab:Ala1923Val	0	0.3538	0	0	0	0.795153	0.912127	0.996916	0.649764	0.851132	0.519515	0
T	7204	C	orf1ab	orf1ab:Ser2313Ser	0	0.0551938	0	0	0	0	0	0	0	0	0	0
C	29051	+A	N	N:Arg262fs	0	0.0552371	0	0	0	0	0	0	0	0	0.051004	0
G	2447	T	orf1ab	orf1ab:Gly728Cys	0	0	0.0585725	0	0	0	0	0	0	0	0	0
C	9286	T	orf1ab	orf1ab:Asn3007Asn	0	0	0.0782123	0	0	0	0	0	0	0	0	0
T	2359	C	orf1ab	orf1ab:Ala698Ala	0	0	0	0	0.0762544	0	0	0	0	0	0	0
G	4963	T	orf1ab	orf1ab:Arg1566Ser	0	0	0	0	0.0548351	0	0	0	0	0	0	0
A	5475	G	orf1ab	orf1ab:Gln1737Arg	0	0	0	0	0.170577	0	0	0	0	0	0	0
G	11299	T	orf1ab	orf1ab:Lys3678Asn	0	0	0	0	0.0603743	0	0	0	0	0	0	0
C	28311	G	N	N:Pro13Arg	0	0	0	0	0.0897436	0	0	0	0	0	0	0.618698
C	1513	T	orf1ab	orf1ab:Cys416Cys	0	0	0	0	0	0.138889	0	0	0	0	0	0
A	4233	G	orf1ab	orf1ab:Asp1323Gly	0	0	0	0	0	0.123192	0.120392	0	0	0	0	0
G	5617	T	orf1ab	orf1ab:Gln1784His	0	0	0	0	0	0.067193	0	0	0	0	0	0
T	7789	C	orf1ab	orf1ab:Ala2508Ala	0	0	0	0	0	0.0531787	0	0	0	0	0	0
C	12459	T	orf1ab	orf1ab:Thr4065Ile	0	0	0	0	0	0.0623953	0	0	0	0	0	0
C	14786	T	orf1ab	orf1ab:Ala4841Val	0	0	0	0	0	0.211933	0	0	0	0	0	0
T	26160	-A	ORF3a	ORF3a:Asn257fs	0	0	0	0	0	0.0573737	0	0	0	0	0	0
T	26491	C	Intergenic	26491T>C	0	0	0	0	0	0.102823	0	0	0	0	0	0
A	26492	T	Intergenic	26492A>T	0	0	0	0	0	0.0995935	0	0	0	0	0	0
G	26493	-T	Intergenic	26493G>-T	0	0	0	0	0	0.0948537	0	0	0	0	0	0
G	27827	T	ORF7	ORF7:Met24Ile	0	0	0	0	0	0.0996143	0	0	0	0	0	0
G	28237	C	ORF8	ORF8:Arg115Pro	0	0	0	0	0	0.090594	0	0	0	0	0	0
T	595	C	orf1ab	orf1ab:His110His	0	0	0	0	0	0	0.206634	0.0582312	0	0	0	0
A	4222	C	orf1ab	orf1ab:Lys1319Asn	0	0	0	0	0	0	0.0884561	0	0	0	0	0
C	4683	T	orf1ab	orf1ab:Ala1473Val	0	0	0	0	0	0	0.123406	0	0	0	0	0
A	6683	-ATT	orf1ab	orf1ab:Tyr2141del	0	0	0	0	0	0	0.0520739	0	0	0	0	0
T	15784	C	orf1ab	orf1ab:Phe5174Leu	0	0	0	0	0	0	0.174099	0.155565	0	0	0	0
C	26895	T	M	M:His125Tyr	0	0	0	0	0	0	0.0525452	0	0	0	0	0
C	21587	A	S	S:Pro9Thr	0	0	0	0	0	0	0	0.0555556	0	0	0	0
T	23031	C	S	S:Phe490Ser	0	0	0	0	0	0	0	0.0535849	0	0	0	0
C	25521	T	ORF3a	ORF3a:Phe43Phe	0	0	0	0	0	0	0	0.161975	0	0	0	0
C	29311	T	N	N:Phe346Phe	0	0	0	0	0	0	0	0.0990394	0	0	0	0
C	1059	T	orf1ab	orf1ab:Thr265Ile	0	0	0	0	0	0	0	0	0.533815	0.806321	0.477008	0
A	6022	G	orf1ab	orf1ab:Pro1919Pro	0	0	0	0	0	0	0	0	0.214286	0.514096	0.475092	0
C	6031	T	orf1ab	orf1ab:Asn1922Asn	0	0	0	0	0	0	0	0	0.0599769	0	0	0
C	7851	T	orf1ab	orf1ab:Ala2529Val	0	0	0	0	0	0	0	0	0.373212	0.627722	0.507061	0
A	8415	T	orf1ab	orf1ab:Asp2717Val	0	0	0	0	0	0	0	0	0.118232	0	0.0668543	0
C	10138	T	orf1ab	orf1ab:Asn3291Asn	0	0	0	0	0	0	0	0	0.0725206	0	0	0
C	16111	T	orf1ab	orf1ab:Leu5283Leu	0	0	0	0	0	0	0	0	0.0510744	0	0	0
T	17307	C	orf1ab	orf1ab:Phe5681Phe	0	0	0	0	0	0	0	0	0.0975408	0	0	0
C	13860	T	orf1ab	orf1ab:Asp4532Asp	0	0	0	0	0	0	0	0	0	0.137106	0	0
T	22334	A	S	S:Trp258Arg	0	0	0	0	0	0	0	0	0	0.138889	0	0
T	24286	C	S	S:Gly908Gly	0	0	0	0	0	0	0	0	0	0.137841	0.0592716	0
G	174	T	Intergenic	174G>T	0	0	0	0	0	0	0	0	0	0	0.0536965	0
C	9561	T	orf1ab	orf1ab:Ser3099Leu	0	0	0	0	0	0	0	0	0	0	0.0548026	0
A	11246	G	orf1ab	orf1ab:Met3661Val	0	0	0	0	0	0	0	0	0	0	0.12683	0
A	13780	T	orf1ab	orf1ab:Ile4506Leu	0	0	0	0	0	0	0	0	0	0	0.0817308	0
C	10252	T	orf1ab	orf1ab:Phe3329Phe	0	0	0	0	0	0	0	0	0	0	0	0.823512
G	21989	-TTTATT	S	S:Val143_Tyr145delinsAsp	0	0	0	0	0	0	0	0	0	0	0	0.916464
T	27802	-TCTGCTA	ORF7	ORF7:Leu17fs	0	0	0	0	0	0	0	0	0	0	0	0.925926
T	28243	C	ORF8	ORF8:Val117Ala	0	0	0	0	0	0	0	0	0	0	0	0.176923
